# Learning Drug Function from Chemical Structure with Convolutional Neural Networks and Random Forests

**DOI:** 10.1101/482877

**Authors:** Jesse G. Meyer, Shengchao Liu, Ian J. Miller, Joshua J. Coon, Anthony Gitter

## Abstract

Empirical testing of chemicals for drug efficacy costs many billions of dollars every year. The ability to predict the action of molecules *in silico* would greatly increase the speed and decrease the cost of prioritizing drug leads. Here, we asked whether drug function, defined as MeSH “Therapeutic Use” classes, can be predicted from only chemical structure. We evaluated two chemical structure-derived drug classification methods, chemical images with convolutional neural networks and molecular fingerprints with random forests, both of which outperformed previous predictions that used drug-induced transcriptomic changes as chemical representations. This suggests that a chemical’s structure contains at least as much information about its therapeutic use as the transcriptional cellular response to that chemical. Further, because training data based on chemical structure is not limited to a small set of molecules for which transcriptomic measurements are available, our strategy can leverage more training data to significantly improve predictive accuracy to 83-88%. Finally, we explore use of these models for prediction of side effects and drug repurposing opportunities, and demonstrate the effectiveness of this modeling strategy for multi-label classification.
