## Supplementary material for "Learning Drug Function from Chemical Structure with Convolutional Neural Networks and Random Forests": Table S1

### Sheet: Table S1
Table S1: Nested cross validation results on 12 class data set from Aliper et al. (676 molecules)
	frozen early layers		unfrozen early layers
	learning rate (output) = 0.005	learning rate (output) = 0.01	learning rates (early, middle, output layers) = [5e-5, 5e-4, 5e-3]		learning rates (early, middle, output layers) = [1e-4, 1e-3, 1e-2]
Inner loop	average accuracy (%)	average accuracy (%)	average accuracy (%)	Best dropout (%)	average accuracy (%)	best dropout (%)
0	45.23	45.37	61.67	40	59.44	60
1	46.67	49	60.53	20	60.38	40
2	45.89	46.09	62.71	20	63.76	40
3	46.25	44.91	63.39	20	62.92	40
4	46.22	44.53	59.89	60	61.06	20
5	45.61	43	61.71	20	60.83	20
6	44.77	44.5	61.9	60	62.43	60
7	44.57	45.19	61.7	60	62.02	20
8	43.5	44.4	59.98	20	60.26	40
9	45	47.62	62.6	40	62.71	60
	*all models use batch size=25 and 7 cycles of cosine annealing learning rate decay (127 epochs)
