## Supplementary material for "Learning Drug Function from Chemical Structure with Convolutional Neural Networks and Random Forests": Table S3

### Sheet: Sheet1
Table S3: Proportion of molecules with XLogP data per class used for drug property calculations.
drug class	Total # molecules used for chemical property calculations	# Molecules with XLogP	% with XLogP
dermatologic	108	73	0.6759
antiinfective	2396	1648	0.6878
gastrointestinal	255	156	0.6118
cns	1141	711	0.6231
antiinflammatory	372	283	0.7608
reproductivecontrol	148	103	0.6959
hematologic	268	170	0.6343
cardio	787	522	0.6633
antineoplastic	1174	922	0.7853
lipidregulating	164	127	0.7744
respiratorysystem	100	39	0.39
urological	22	8	0.3636
