## Supplementary material for "Learning Drug Function from Chemical Structure with Convolutional Neural Networks and Random Forests": Table S4

### Sheet: Sheet1
Table S4: One-Way Anova with Games-Howell Posthoc
comparison	Mol. Weight	XLogP	HBondDonorCount	HBondAcceptorCount
antiinflammatory-antiinfective	0	9.54698e-10	0	3.03682e-10
antineoplastic-antiinfective	0	0.999994	3.13904e-07	0
antineoplastic-antiinflammatory	3.65291e-08	2.11083e-07	0	8.41216e-13
cardio-antiinfective	3.66074e-12	0.0448558	2.22582e-11	9.58567e-13
cardio-antiinflammatory	0.312208	0.0206433	0.577219	0.407567
cardio-antineoplastic	0.00171696	0.312783	2.4096e-05	6.66367e-09
cns-antiinfective	2.16762e-09	0.18075	3.64703e-09	3.43601e-09
cns-antiinflammatory	7.83782e-05	0.00024762	0.0925622	8.79396e-08
cns-antineoplastic	3.35977e-11	0.730839	3.30843e-11	8.36053e-12
cns-cardio	0	0.999342	7.7499e-10	0
dermatologic-antiinfective	2.95541e-13	0.000855638	3.40283e-13	0
dermatologic-antiinflammatory	0.661357	1	5.31095e-06	0.00135676
dermatologic-antineoplastic	5.33538e-06	0.00351498	1.03695e-12	1.72085e-14
dermatologic-cardio	0.0236749	0.278632	0	1.78045e-09
dermatologic-cns	1	0.0713411	0.00428318	1
gastrointestinal-antiinfective	0.00826726	0.956633	0.815269	0.0131375
gastrointestinal-antiinflammatory	0.0142478	0.000671375	0.000256399	0.000103101
gastrointestinal-antineoplastic	1	0.903141	0.998554	1
gastrointestinal-cardio	0.556928	0.213719	0.0228558	0.0199146
gastrointestinal-cns	1.54281e-09	0.395506	2.44584e-09	5.27356e-13
gastrointestinal-dermatologic	0.000739273	0.00358911	1.06948e-12	4.64073e-14
hematologic-antiinfective	0.157034	0.906893	0.0302113	0.464602
hematologic-antiinflammatory	8.85033e-05	0.894691	0.000380165	8.82615e-06
hematologic-antineoplastic	0.998169	0.969502	1	0.998465
hematologic-cardio	0.0343862	1	0.0601088	0.0019488
hematologic-cns	1.30418e-12	0.999988	3.76822e-11	7.5806e-13
hematologic-dermatologic	1.33457e-05	0.913341	0	0
hematologic-gastrointestinal	0.999509	0.546416	0.999729	0.999781
lipidregulating-antiinfective	5.91194e-13	9.84768e-14	2.52877e-11	1.35003e-13
lipidregulating-antiinflammatory	0.998667	6.40578e-06	0.48352	0.400124
lipidregulating-antineoplastic	6.34911e-05	5.89528e-14	2.40368e-10	0
lipidregulating-cardio	0.959417	6.95366e-12	1.66387e-05	5.20174e-05
lipidregulating-cns	1.16146e-06	2.80997e-13	0.999989	0.190153
lipidregulating-dermatologic	0.285876	0.00137455	0.00924511	0.747273
lipidregulating-gastrointestinal	0.123615	1.37004e-11	5.186e-08	1.65751e-08
lipidregulating-hematologic	0.00254267	1.7163e-05	5.04637e-09	1.82762e-09
reproductivecontrol-antiinfective	3.8399e-07	2.20175e-09	4.75492e-06	6.78346e-14
reproductivecontrol-antiinflammatory	0.509646	0.984356	0.841321	0.373147
reproductivecontrol-antineoplastic	0.706138	6.70632e-08	0.327097	4.44533e-13
reproductivecontrol-cardio	0.999987	0.00120338	1	0.000168176
reproductivecontrol-cns	2.76207e-06	2.42393e-05	0.00774345	0.574122
reproductivecontrol-dermatologic	0.0357412	0.999901	4.876e-06	0.921741
reproductivecontrol-gastrointestinal	0.972485	5.52988e-05	0.296975	2.9261e-08
reproductivecontrol-hematologic	0.494974	0.466125	0.6405	2.92936e-09
reproductivecontrol-lipidregulating	0.935939	0.00185597	0.0363012	1
respiratorysystem-antiinfective	0.000260103	0.968334	0.000225642	1.95043e-07
respiratorysystem-antiinflammatory	0.997737	0.887712	0.886102	0.999996
respiratorysystem-antineoplastic	0.669264	0.991754	0.586642	0.0290604
respiratorysystem-cardio	1	1	1	0.99993
respiratorysystem-cns	0.0733963	1	0.0322647	0.0470446
respiratorysystem-dermatologic	0.494356	0.903367	9.46305e-05	0.119063
respiratorysystem-gastrointestinal	0.898781	0.687965	0.449363	0.138621
respiratorysystem-hematologic	0.441593	1	0.798119	0.0295613
respiratorysystem-lipidregulating	0.999999	0.000149772	0.0919715	0.766747
respiratorysystem-reproductivecontrol	0.999989	0.503837	1	0.711914
urological-antiinfective	7.70715e-08	0.360595	4.66372e-05	8.00012e-07
urological-antiinflammatory	0.99998	0.999999	1	0.963477
urological-antineoplastic	0.00142804	0.457548	0.0247469	0.000516783
urological-cardio	0.449089	0.946942	0.95097	0.313946
urological-cns	0.403066	0.812718	0.946688	0.959872
urological-dermatologic	0.969997	0.999992	0.159429	0.988078
urological-gastrointestinal	0.0289324	0.160173	0.0202788	0.00175443
urological-hematologic	0.00113656	0.998394	0.0625671	0.00027406
urological-lipidregulating	0.978785	0.0313422	0.989208	1
urological-reproductivecontrol	0.460735	0.988445	0.952473	1
urological-respiratorysystem	0.981734	0.99735	0.958445	0.950313
